# A disease resistance protein triggers oligomerization of its NLR helper into a hexameric resistosome to mediate innate immunity

**DOI:** 10.1101/2024.06.18.599586

**Authors:** Jogi Madhuprakash, AmirAli Toghani, Mauricio P. Contreras, Andres Posbeyikian, Jake Richardson, Jiorgos Kourelis, Tolga O. Bozkurt, Michael Webster, Sophien Kamoun

## Abstract

NRCs are essential helper NLR (nucleotide-binding domain and leucine-rich repeat) proteins that execute the immune response triggered by disease resistance proteins, also known as sensor NLRs. The structure of the resting state of NbNRC2 was recently revealed to be a homodimer. However, the sensor-activated state has not yet been elucidated. In this study, we used cryo-EM to determine the structure of sensor-activated NbNRC2, which forms a hexameric inflammasome-like structure known as resistosome. To confirm the functional significance of the hexamer, we mutagenized the interfaces involved in oligomerization and found that mutations in three nucleotide-binding domain interface residues abolish oligomerization and immune signalling. Comparative structural analyses between the resting state NbNRC2 homodimer and the sensor-activated homohexamer revealed significant structural rearrangements before and after activation, providing insights into NLR activation mechanisms. Furthermore, structural comparisons between the NbNRC2 hexamer and previously reported CC-NLR pentameric assemblies revealed features in NbNRC2 that allow for the integration of an additional protomer. We also used the NbNRC2 hexamer structure to assess the recently released AlphaFold 3 for the prediction of activated CC-NLR oligomers. This revealed that AlphaFold 3 allows for high-confidence modelling of the N-terminal *α*1-helices of NbNRC2 and other CC-NLRs, a region that has proven difficult to fully resolve using structural approaches. Overall, our work sheds light on the structural and biochemical mechanisms underpinning NLR activation and expands our understanding of NLR structural diversity.
