## Supplementary material for "A disease resistance protein triggers oligomerization of its NLR helper into a hexameric resistosome to mediate innate immunity": Movie S1, Data S1, Data S2: Data S1.xlsx

### Sheet: 1. AlphaFold benchmark
Gene	Gene ID	Length	Sequence	Modeled sequence	Class	Domain	Host species	Notes	PDB	Source	ipTM	pTM	Chain pTM	RMSD	RMSD (pruned)	No. atom pairs	No. atom pairs after pruning
NbNRC2a	ALQ52761	886	MANVAVEFLVQNLMQLLRDNAELIVGVKDSAESLLQDLNDFNAFLKQTAKSRTENDVHKELVKKIKTVVNSAEDAIDKFVIEAKLHKDKGVGRFVDVKHYKRVYDVAGEIKTIRDKVKEIRLNNALDLQALQDEDQSAKGVQERKPPVVEEDDVVGFEEEADKVINRLLGGSSGLEVVPVVGMPGLGKTTLANKIYKHPDIGYQFFTRIWVYVSQSYRRRELFLNIISKFTRNTKQYHDMCEEDLADEIEDFLGKGGKYLIVLDDVWSPDAWERIRIAFPNNNKSNRILLTTRDSKVAKQCKQCIGIPHDLKFLTEDESWILLEKKVFHKDKCPPELELSGKSIAKKCNGLPLAIVVIAGALIGKGKTSREWKQVDESVGEHLINKDQPENCNKLVQLS…	MANVAVEFLVQNLMQLLRDNAELIVGVKDSAESLLQDLNDFNAFLKQTAKSRTENDVHKELVKKIKTVVNSAEDAIDKFVIEAKLHKDKGVGRFVDVKHYKRVYDVAGEIKTIRDKVKEIRLNNALDLQALQDEDQSAKGVQERKPPVVEEDDVVGFEEEADKVINRLLGGSSGLEVVPVVGMPGLGKTTLANKIYKHPDIGYQFFTRIWVYVSQSYRRRELFLNIISKFTRNTKQYHDMCEEDLADEIEDFLGKGGKYLIVLDDVWSPDAWERIRIAFPNNNKSNRILLTTRDSKVAKQCKQCIGIPHDLKFLTEDESWILLEKKVFHKDKCPPELELSGKSIAKKCNGLPLAIVVIAGALIGKGKTSREWKQVDESVGEHLINKDQPENCNKLVQLS…	CC-NLR	CNL	Nicotiana benthamiana	Helper	9FP6	AlphaFold 3 + lipids	0.71	0.73	0.78	1.72	0.939	407	391
NbNRC2a	ALQ52762	887	MANVAVEFLVQNLMQLLRDNAELIVGVKDSAESLLQDLNDFNAFLKQTAKSRTENDVHKELVKKIKTVVNSAEDAIDKFVIEAKLHKDKGVGRFVDVKHYKRVYDVAGEIKTIRDKVKEIRLNNALDLQALQDEDQSAKGVQERKPPVVEEDDVVGFEEEADKVINRLLGGSSGLEVVPVVGMPGLGKTTLANKIYKHPDIGYQFFTRIWVYVSQSYRRRELFLNIISKFTRNTKQYHDMCEEDLADEIEDFLGKGGKYLIVLDDVWSPDAWERIRIAFPNNNKSNRILLTTRDSKVAKQCKQCIGIPHDLKFLTEDESWILLEKKVFHKDKCPPELELSGKSIAKKCNGLPLAIVVIAGALIGKGKTSREWKQVDESVGEHLINKDQPENCNKLVQLS…	MANVAVEFLVQNLMQLLRDNAELIVGVKDSAESLLQDLNDFNAFLKQTAKSRTENDVHKELVKKIKTVVNSAEDAIDKFVIEAKLHKDKGVGRFVDVKHYKRVYDVAGEIKTIRDKVKEIRLNNALDLQALQDEDQSAKGVQERKPPVVEEDDVVGFEEEADKVINRLLGGSSGLEVVPVVGMPGLGKTTLANKIYKHPDIGYQFFTRIWVYVSQSYRRRELFLNIISKFTRNTKQYHDMCEEDLADEIEDFLGKGGKYLIVLDDVWSPDAWERIRIAFPNNNKSNRILLTTRDSKVAKQCKQCIGIPHDLKFLTEDESWILLEKKVFHKDKCPPELELSGKSIAKKCNGLPLAIVVIAGALIGKGKTSREWKQVDESVGEHLINKDQPENCNKLVQLS…	CC-NLR	CNL	Nicotiana benthamiana	Helper	9FP6	AlphaFold 3	0.76	0.77	0.75	1.679	0.875	407	394
NbNRC2a	ALQ52763	888	MANVAVEFLVQNLMQLLRDNAELIVGVKDSAESLLQDLNDFNAFLKQTAKSRTENDVHKELVKKIKTVVNSAEDAIDKFVIEAKLHKDKGVGRFVDVKHYKRVYDVAGEIKTIRDKVKEIRLNNALDLQALQDEDQSAKGVQERKPPVVEEDDVVGFEEEADKVINRLLGGSSGLEVVPVVGMPGLGKTTLANKIYKHPDIGYQFFTRIWVYVSQSYRRRELFLNIISKFTRNTKQYHDMCEEDLADEIEDFLGKGGKYLIVLDDVWSPDAWERIRIAFPNNNKSNRILLTTRDSKVAKQCKQCIGIPHDLKFLTEDESWILLEKKVFHKDKCPPELELSGKSIAKKCNGLPLAIVVIAGALIGKGKTSREWKQVDESVGEHLINKDQPENCNKLVQLS…	MANVAVEFLVQNLMQLLRDNAELIVGVKDSAESLLQDLNDFNAFLKQTAKSRTENDVHKELVKKIKTVVNSAEDAIDKFVIEAKLHKDKGVGRFVDVKHYKRVYDVAGEIKTIRDKVKEIRLNNALDLQALQDEDQSAKGVQERKPPVVEEDDVVGFEEEADKVINRLLGGSSGLEVVPVVGMPGLGKTTLANKIYKHPDIGYQFFTRIWVYVSQSYRRRELFLNIISKFTRNTKQYHDMCEEDLADEIEDFLGKGGKYLIVLDDVWSPDAWERIRIAFPNNNKSNRILLTTRDSKVAKQCKQCIGIPHDLKFLTEDESWILLEKKVFHKDKCPPELELSGKSIAKKCNGLPLAIVVIAGALIGKGKTSREWKQVDESVGEHLINKDQPENCNKLVQLS…	CC-NLR	CNL	Nicotiana benthamiana	Helper	9FP6	AlphaFold 2	0.725	0.752	-	1.627	0.757	407	393

### Sheet: 2. NRC2 benchmark
Gene	AF3 Model	Oligomer	Seed	ipTM	pTM	Min Chain pTM	RMSD	RMSD (pruned)	No. atom pairs	No. atom pairs after pruning
NbNRC2a	1	6	1	0.71	0.73	0.78	1.72	0.939	407	391
NbNRC2a	2	6	1459186854	0.72	0.74	0.79	1.72	0.938	407	390
NbNRC2a	3	6	1218290389	0.7	0.72	0.78	1.652	0.79	407	392
NbNRC2a	4	6	1980984747	0.72	0.74	0.77	1.456	0.919	407	380
NbNRC2a	5	6	719550625	0.7	0.72	0.77	1.731	0.981	407	391
NbNRC2a	6	6	1125234899	0.7	0.72	0.78	1.73	0.916	407	384
NbNRC2a	7	6	941293525	0.7	0.72	0.78	1.665	0.88	407	392
NbNRC2a	8	6	456211543	0.72	0.74	0.79	1.684	0.774	407	389
NbNRC2a	9	6	282774858	0.71	0.73	0.78	1.778	1.002	407	407
NbNRC2a	10	6	1449055224	0.71	0.73	0.78	1.762	0.961	407	407
NbNRC2a	1	5	1	0.66	0.69	0.79
NbNRC2a	2	5	1712347533	0.67	0.69	0.77
NbNRC2a	3	5	1139381859	0.67	0.69	0.79
NbNRC2a	4	5	87105405	0.65	0.68	0.77
NbNRC2a	5	5	523561757	0.56	0.6	0.74
NbNRC2a	6	5	913044843	0.67	0.69	0.78
NbNRC2a	7	5	669372083	0.69	0.71	0.76
NbNRC2a	8	5	1775834767	0.67	0.7	0.76
NbNRC2a	9	5	365791208	0.66	0.69	0.78
NbNRC2a	10	5	997799296	0.66	0.69	0.76
NbNRC2a	1	7	1	0.68	0.7	0.76
NbNRC2a	2	7	1686169116	0.68	0.7	0.74
NbNRC2a	3	7	486912888	0.68	0.7	0.76
NbNRC2a	4	7	1497989577	0.67	0.69	0.74
NbNRC2a	5	7	1822774201	0.67	0.69	0.75
NbNRC2a	6	7	112741149	0.68	0.7	0.75
NbNRC2a	7	7	2064704512	0.7	0.71	0.75
NbNRC2a	8	7	1155572053	0.68	0.7	0.74
NbNRC2a	9	7	952421209	0.69	0.7	0.75
NbNRC2a	10	7	88652006	0.71	0.72	0.74
NbNRC2a	1	8	1	0.59	0.61	0.7
NbNRC2a	2	8	2137153165	0.58	0.6	0.7
NbNRC2a	3	8	457269489	0.53	0.56	0.7
NbNRC2a	4	8	926626372	0.46	0.49	0.7
NbNRC2a	5	8	2124067507	0.6	0.62	0.71
NbNRC2a	6	8	210256642	0.59	0.62	0.69
NbNRC2a	7	8	2140335096	0.58	0.6	0.69
NbNRC2a	8	8	1845936229	0.58	0.6	0.71
NbNRC2a	9	8	2076778328	0.46	0.5	0.68
NbNRC2a	10	8	2046503379	0.59	0.61	0.71
NbNRC2a	1	4	1	0.39	0.45	0.66
NbNRC2a	2	4	8618107	0.52	0.57	0.72
NbNRC2a	3	4	595248577	0.51	0.56	0.71
NbNRC2a	4	4	424520786	0.38	0.43	0.65
NbNRC2a	5	4	489624080	0.37	0.41	0.67
NbNRC2a	6	4	1381429922	0.33	0.38	0.65
NbNRC2a	7	4	1231903540	0.5	0.55	0.7
NbNRC2a	8	4	1844881888	0.5	0.55	0.7
NbNRC2a	9	4	75307951	0.5	0.55	0.71
NbNRC2a	10	4	832767982	0.37	0.42	0.66

### Sheet: 3. NRCs
Gene	Gene ID	Length (AA)	Sequence	Modeled sequence	Class	Domain	Host species	Pathogen	Avr	Avr ID	Notes	Pentamer Seed	Pentamer ipTM	Pentamer pTM	Pentamer Chain pTM	Hexamer Seed	Hexamer ipTM	Hexamer pTM	Hexamer Chain pTM
SlNRC0	XP_004248175	887	MADAVVEFLLLNLKQLLLYHVDLLSGVKDEVESLHRELSLMKAFLKDSREKRSEYEYVRELVSQITIVAYEAEDIIDTFVTNAAMQKARSTVRRAFHVFDHSSKLRNVAKEIESIKVKVKEIYDKKMFGIQSLHGGESSHRSPPQKRVPMVEEENVVGFDDEARKISSRLTNGSEELEIISIVGMGGLGKTTLAKKVYTDSSIEFHFYNRAWIYVSQLYSRKEVFLGILDSLSLITDEMYKMNDEKLAGELFSHLRSKRYLVVIDDVWTMEAWDDLQMAFPKTATGSRILLTTRNTEVALHANPEGLPHHLRFLTHEESWELLSKKVFRKGICPLELEDIGLQIAKKCYGLPLAIVVVSGLLLKKEKTRDWWKKIANDVSSYVARDPKQCMDVLALSYK…	MADAVVEFLLLNLKQLLLYHVDLLSGVKDEVESLHRELSLMKAFLKDSREKRSEYEYVRELVSQITIVAYEAEDIIDTFVTNAAMQKARSTVRRAFHVFDHSSKLRNVAKEIESIKVKVKEIYDKKMFGIQSLHGGESSHRSPPQKRVPMVEEENVVGFDDEARKISSRLTNGSEELEIISIVGMGGLGKTTLAKKVYTDSSIEFHFYNRAWIYVSQLYSRKEVFLGILDSLSLITDEMYKMNDEKLAGELFSHLRSKRYLVVIDDVWTMEAWDDLQMAFPKTATGSRILLTTRNTEVALHANPEGLPHHLRFLTHEESWELLSKKVFRKGICPLELEDIGLQIAKKCYGLPLAIVVVSGLLLKKEKTRDWWKKIANDVSSYVARDPKQCMDVLALSYK…	CC-NLR	CNL	Solanum lycopersicum	-	-	-	Helper	1	0.55	0.59	0.75	1	0.57	0.6	0.75
NbNRCX	NbS00030243g0001.1	872	MADTAVDFVIDNLKQLLRDNTYLIAAIVDEVNPLLAELQNLHAFLKQATKSRSRNEILKHLVKELSIAVNEAEVSIDKFVIEAKLHHNKGIKKMFDFGHVMKARQCAIEIKSTKEKLKEIRRENAYHIQFDDHQSVKDQELIRKVPLPEEDDVVGFDEEATEIINRLCKGSDEIEIIPIVGMPGLGKTTLANKIFKDARVQYEFVSQIWVYVAQSYNRREVFLNIISKFTRNVKQFEYEAEEDLATAIREFLGKGGRYLIVLDDIWTLEALNELKIAFPNNHKGNKIMLTTRNSSLAYRCNNYPHKLKFLTESECWLLLKKKVFRKDKCPLEFEELGRGIAKKCMGLPLATVVIAGSLIGRCTERDWHQVHQSVGEHIIYRDYSIPKKLVQMSYDSLPF…	MADTAVDFVIDNLKQLLRDNTYLIAAIVDEVNPLLAELQNLHAFLKQATKSRSRNEILKHLVKELSIAVNEAEVSIDKFVIEAKLHHNKGIKKMFDFGHVMKARQCAIEIKSTKEKLKEIRRENAYHIQFDDHQSVKDQELIRKVPLPEEDDVVGFDEEATEIINRLCKGSDEIEIIPIVGMPGLGKTTLANKIFKDARVQYEFVSQIWVYVAQSYNRREVFLNIISKFTRNVKQFEYEAEEDLATAIREFLGKGGRYLIVLDDIWTLEALNELKIAFPNNHKGNKIMLTTRNSSLAYRCNNYPHKLKFLTESECWLLLKKKVFRKDKCPLEFEELGRGIAKKCMGLPLATVVIAGSLIGRCTERDWHQVHQSVGEHIIYRDYSIPKKLVQMSYDSLPF…	CC-NLR	CNL	Nicotiana benthamiana	-	-	-	Helper	1	0.52	0.56	0.71	1	0.54	0.58	0.71
NbNRC3	QER78240	888	MADVAADVAVKFLVENLMQLLIDNADLIIGIKGEVENLLQDLNDFNAFLKQAAKSRRDNEVLKSLVKKIRKVVNDAEDSIDKFVIEAKRHDDKNKFAQWFHLTHVARAKGVADEIKTIRERVKEIRQNDAYGLQAITSYDNFNQGAQERKVPVVEEDDVVGFDDEAKTVIDRLIGGSDYVVPVVGMPGLGKTTLAYKIFKDSTVEYEFFNRIWVYVSQSFNRREIFLNIISKFTRNTKQYHDTPEEELANEIKELLGKGGKYLVVLDDVWTREAWDRIKIAFPNNNKRNRVLMTTRQNNVAKSCNDKPHDLKFLTENESWELLEKRVFHKEKCPFELELPGKSIAKKCRGLPLAIVVIAGALIGKGKTTREWELVADSVGEHLINRDPENCKKLVQMSY…	MADVAADVAVKFLVENLMQLLIDNADLIIGIKGEVENLLQDLNDFNAFLKQAAKSRRDNEVLKSLVKKIRKVVNDAEDSIDKFVIEAKRHDDKNKFAQWFHLTHVARAKGVADEIKTIRERVKEIRQNDAYGLQAITSYDNFNQGAQERKVPVVEEDDVVGFDDEAKTVIDRLIGGSDYVVPVVGMPGLGKTTLAYKIFKDSTVEYEFFNRIWVYVSQSFNRREIFLNIISKFTRNTKQYHDTPEEELANEIKELLGKGGKYLVVLDDVWTREAWDRIKIAFPNNNKRNRVLMTTRQNNVAKSCNDKPHDLKFLTENESWELLEKRVFHKEKCPFELELPGKSIAKKCRGLPLAIVVIAGALIGKGKTTREWELVADSVGEHLINRDPENCKKLVQMSY…	CC-NLR	CNL	Nicotiana benthamiana	-	-	-	Helper	1	0.64	0.67	0.72	1	0.75	0.76	0.78
NbNRC2a	ALQ52761	886	MANVAVEFLVQNLMQLLRDNAELIVGVKDSAESLLQDLNDFNAFLKQTAKSRTENDVHKELVKKIKTVVNSAEDAIDKFVIEAKLHKDKGVGRFVDVKHYKRVYDVAGEIKTIRDKVKEIRLNNALDLQALQDEDQSAKGVQERKPPVVEEDDVVGFEEEADKVINRLLGGSSGLEVVPVVGMPGLGKTTLANKIYKHPDIGYQFFTRIWVYVSQSYRRRELFLNIISKFTRNTKQYHDMCEEDLADEIEDFLGKGGKYLIVLDDVWSPDAWERIRIAFPNNNKSNRILLTTRDSKVAKQCKQCIGIPHDLKFLTEDESWILLEKKVFHKDKCPPELELSGKSIAKKCNGLPLAIVVIAGALIGKGKTSREWKQVDESVGEHLINKDQPENCNKLVQLS…	MANVAVEFLVQNLMQLLRDNAELIVGVKDSAESLLQDLNDFNAFLKQTAKSRTENDVHKELVKKIKTVVNSAEDAIDKFVIEAKLHKDKGVGRFVDVKHYKRVYDVAGEIKTIRDKVKEIRLNNALDLQALQDEDQSAKGVQERKPPVVEEDDVVGFEEEADKVINRLLGGSSGLEVVPVVGMPGLGKTTLANKIYKHPDIGYQFFTRIWVYVSQSYRRRELFLNIISKFTRNTKQYHDMCEEDLADEIEDFLGKGGKYLIVLDDVWSPDAWERIRIAFPNNNKSNRILLTTRDSKVAKQCKQCIGIPHDLKFLTEDESWILLEKKVFHKDKCPPELELSGKSIAKKCNGLPLAIVVIAGALIGKGKTSREWKQVDESVGEHLINKDQPENCNKLVQLS…	CC-NLR	CNL	Nicotiana benthamiana	-	-	-	Helper	1	0.66	0.69	0.79	1	0.71	0.73	0.78
SlNRC1	NP_001234202	888	MVDVGVEFLLENLKQLVLDNVELIGGAKDEIENLRDDLSEFNAFLKQAAMVRSENPVLKELVRSIRKVVNRAEDAVDKFVIEAKVHKDKGFKGVFDKPGHYRRVRDAAVEIKGIRDKMREIRQNKAHGLQALLQDHDDSISRGGEERQPPVVEEDDVVGFDDEAQTVIDRLLEGSGDLEVIPVVGMPGLGKTTLATKIFKHPKIEYEFFTRLWLYVSQSYKTRELYLNIISKFTGNTKHCRDMSEKDLALKVQEILEEGGKYLIVLDDVWSTDAWDRIKIAFPKNDKGNRVLLTTRDHRVARYCNRSPHDLKFLTDEESWILLEKRAFHKAKCLPELETNGKSIARKCKGLPLAIVVIAGALIGKSKTIKEWEQVDQSVGEHFINRDQPNSCDKLVRMS…	MVDVGVEFLLENLKQLVLDNVELIGGAKDEIENLRDDLSEFNAFLKQAAMVRSENPVLKELVRSIRKVVNRAEDAVDKFVIEAKVHKDKGFKGVFDKPGHYRRVRDAAVEIKGIRDKMREIRQNKAHGLQALLQDHDDSISRGGEERQPPVVEEDDVVGFDDEAQTVIDRLLEGSGDLEVIPVVGMPGLGKTTLATKIFKHPKIEYEFFTRLWLYVSQSYKTRELYLNIISKFTGNTKHCRDMSEKDLALKVQEILEEGGKYLIVLDDVWSTDAWDRIKIAFPKNDKGNRVLLTTRDHRVARYCNRSPHDLKFLTDEESWILLEKRAFHKAKCLPELETNGKSIARKCKGLPLAIVVIAGALIGKSKTIKEWEQVDQSVGEHFINRDQPNSCDKLVRMS…	CC-NLR	CNL	Solanum lycopersicum	-	-	-	Helper	1	0.64	0.66	0.74	1	0.67	0.69	0.77
CaNRC9	XP_016547658	888	MTEVAVNYLVEKLLELGRENVELITGVQDDVNNLVADLQILKAFLKDASKIDRDTQGWKQSLKEIRNVLYKAEDSVDKFLDEAKQHQDTHKAVKWIDIPYWSKVRNVAKEIQSIRNKVKDLQDKYKALLDAIQLDNLSSTTPQPRQLTLSDEDDVVGFEEEANTVIDRLINGSKSLESVPIVGMPGLGKSTLARKVYKDSRINFEFFSCIWVNVSRSYNKTEVLLSILKNFTKPLDNKSDEKITEEICSFLEKGGRCLIVLDDVWDGEVMNFIEKIFPKGDKGHRIMMTSRQNNVASAFNKNIHRLNLLSDDNSWLLLKKKVFRKESCSSDLEEPGFSIAKKCNGLPLAIVVIAGALLGKTKREWEFVNRNIGEHLINPDSEDSCSRFVRMSYDLLSYD…	MTEVAVNYLVEKLLELGRENVELITGVQDDVNNLVADLQILKAFLKDASKIDRDTQGWKQSLKEIRNVLYKAEDSVDKFLDEAKQHQDTHKAVKWIDIPYWSKVRNVAKEIQSIRNKVKDLQDKYKALLDAIQLDNLSSTTPQPRQLTLSDEDDVVGFEEEANTVIDRLINGSKSLESVPIVGMPGLGKSTLARKVYKDSRINFEFFSCIWVNVSRSYNKTEVLLSILKNFTKPLDNKSDEKITEEICSFLEKGGRCLIVLDDVWDGEVMNFIEKIFPKGDKGHRIMMTSRQNNVASAFNKNIHRLNLLSDDNSWLLLKKKVFRKESCSSDLEEPGFSIAKKCNGLPLAIVVIAGALLGKTKREWEFVNRNIGEHLINPDSEDSCSRFVRMSYDLLSYD…	CC-NLR	CNL	Capsicum annuum	-	-	-	Helper	1	0.53	0.56	0.7	1	0.68	0.7	0.74
CaNRC8	XP_016566298	915	MADVALQFAVEILVPIIKETWKYIDSGKEDSANELLGELNRLKAFLQDAAKYRQSNSEQWKNFVKEVQVMVYEAEGLIDKLMVEMKLHQKKNKFEQIVDIKYHKTLKDLVEDIKAILGKVKNIREANLQAFQAKPILDYQPEIVAPGTQDTLLEENKVVGFDEEAKVVIKRLVKGTKDLDVIPVVGLPGLGKTTLAIKISKDPQVSYDFFLTIWVNVGPQSKLKGVFLSILKAFKKQTTEYQDMDVKELPKIICEFIDKGGKCLIVLDDVWTTDVVDAVMNVFPEKSKGHRIMITTRDGRIGRYANANPHMLKFLKMEESFQLLVNRVFGSNIRRCPVELIEHGESIAKQCFGVPLAVVVIAGALRGRTSKSDWKMVEDNVKHLINKDDDPKSCLKFVE…	MADVALQFAVEILVPIIKETWKYIDSGKEDSANELLGELNRLKAFLQDAAKYRQSNSEQWKNFVKEVQVMVYEAEGLIDKLMVEMKLHQKKNKFEQIVDIKYHKTLKDLVEDIKAILGKVKNIREANLQAFQAKPILDYQPEIVAPGTQDTLLEENKVVGFDEEAKVVIKRLVKGTKDLDVIPVVGLPGLGKTTLAIKISKDPQVSYDFFLTIWVNVGPQSKLKGVFLSILKAFKKQTTEYQDMDVKELPKIICEFIDKGGKCLIVLDDVWTTDVVDAVMNVFPEKSKGHRIMITTRDGRIGRYANANPHMLKFLKMEESFQLLVNRVFGSNIRRCPVELIEHGESIAKQCFGVPLAVVVIAGALRGRTSKSDWKMVEDNVKHLINKDDDPKSCLKFVE…	CC-NLR	CNL	Capsicum annuum	-	-	-	Helper	1	0.56	0.6	0.71	1	0.68	0.7	0.74
SlNRC6	XP_004237189	890	MDPFTAAALTTAVTATVSLLVENLSHLISYNWKLYTGLKKSCEDLYDEVKRLNAFLVDNANQRSNSTQWDVLVDKIRRTVYKAEDVVDKLLIQGKLDQESNIAKKMFHKTYKNRNFTEEINEILVEVRKILEENQHLFEANPTIDHHQPEKVVQEEQGSSLENHEVVGFDEEATKVINRLVEGAECLDVIPVVGMPGLGKTTLARKIFNDPKISREFFSYIWVFIGQSTCVKRDILFNILKGFTNSFDEFKNRNEASITDEIRKRVANGGKCLIVLDDVWDPNVVDIVKTVFPDNKKAHRIMMTTRHEDIARSVNKYPHNLKFLDGDESFQLLEKRAFGVSRCPVELVEHGEAIVAKCSGVPLTIVVIAGALRGRTSEIDWKVVRENVGKHLIQEDKLQ…	MDPFTAAALTTAVTATVSLLVENLSHLISYNWKLYTGLKKSCEDLYDEVKRLNAFLVDNANQRSNSTQWDVLVDKIRRTVYKAEDVVDKLLIQGKLDQESNIAKKMFHKTYKNRNFTEEINEILVEVRKILEENQHLFEANPTIDHHQPEKVVQEEQGSSLENHEVVGFDEEATKVINRLVEGAECLDVIPVVGMPGLGKTTLARKIFNDPKISREFFSYIWVFIGQSTCVKRDILFNILKGFTNSFDEFKNRNEASITDEIRKRVANGGKCLIVLDDVWDPNVVDIVKTVFPDNKKAHRIMMTTRHEDIARSVNKYPHNLKFLDGDESFQLLEKRAFGVSRCPVELVEHGEAIVAKCSGVPLTIVVIAGALRGRTSEIDWKVVRENVGKHLIQEDKLQ…	CC-NLR	CNL	Solanum lycopersicum	-	-	-	Helper	1	0.46	0.5	0.64	1	0.69	0.71	0.73
NbNRC7a	NbS00004466g0001.1	904	MDRAVAMLAPAVTTVAKAAFDVLRPVVTKAGNNLQENLTNVLEQNLDLINDAKGDFLSLLDEAQGLNALLAADYAELNMNSHPTKWDKLPRKILRTIYRAEDSIDKFLAQAKIHQDSTLKRFLQVDKVNRFTKLPEIQNILKELREIRQQTQQAIEEIRQQTGQQSKYISTAQDSALEEHKVIGFDKSAEEVRERLLKGSSSKNLEVASIVGMPGLGKTTLARKIYNDPGIGREYYKRVWVYVGVSYIEKDVLLNIHEGLGLKSSGVQDKNEKQLAEIIHDFVIKGGRCLIVLDDVWEAKAVDFVMTAFPCNEGYHRILMTTREMQVATPVSTYLHKLKFLEKQEAFELLENRVFGIRKKFPVEFVGYGNEILESCSGVPLAIVVIAGVLKSCSYRIEW…	MDRAVAMLAPAVTTVAKAAFDVLRPVVTKAGNNLQENLTNVLEQNLDLINDAKGDFLSLLDEAQGLNALLAADYAELNMNSHPTKWDKLPRKILRTIYRAEDSIDKFLAQAKIHQDSTLKRFLQVDKVNRFTKLPEIQNILKELREIRQQTQQAIEEIRQQTGQQSKYISTAQDSALEEHKVIGFDKSAEEVRERLLKGSSSKNLEVASIVGMPGLGKTTLARKIYNDPGIGREYYKRVWVYVGVSYIEKDVLLNIHEGLGLKSSGVQDKNEKQLAEIIHDFVIKGGRCLIVLDDVWEAKAVDFVMTAFPCNEGYHRILMTTREMQVATPVSTYLHKLKFLEKQEAFELLENRVFGIRKKFPVEFVGYGNEILESCSGVPLAIVVIAGVLKSCSYRIEW…	CC-NLR	CNL	Nicotiana benthamiana	-	-	-	Helper	1	0.34	0.39	0.58	1	0.4	0.44	0.61
SlNRC5	XP_010319429	849	MADVVMNLLVESLFQVISDKIEAIGGAKDELKNLLQDINTLKAFLKDNDEQAESNSNLWKIFVKNIRTQAYKADDVIDKFVLETKLDEEKSIWEWLFDFCSHMKRVENLANSIKDIRDSVRTIRQENPQIFQPNRTINLPTTLAREPQDTFLEVKNMVGLTEEANEVMKRLQIVGGTEEVECIAIVGMTGLGKTTLARKLWSDSQITDKFCKNIWVSVGQSNDLKNMLFVILKSSTVPNEEFRCNGENELAKLIAKFVTEQDMRCLVVLDNVCGSGLVNFFKNVLPENNKGHRILMTTRRRDVAASCASKEPYHLKFLDGEDSFRLLEKIVFDNGIRHRKDELVEVGKSIASKCGGLPLAIEVIAGALKKVDQSAYYWKRVENNFWQCVVRENDTSSCW…	MADVVMNLLVESLFQVISDKIEAIGGAKDELKNLLQDINTLKAFLKDNDEQAESNSNLWKIFVKNIRTQAYKADDVIDKFVLETKLDEEKSIWEWLFDFCSHMKRVENLANSIKDIRDSVRTIRQENPQIFQPNRTINLPTTLAREPQDTFLEVKNMVGLTEEANEVMKRLQIVGGTEEVECIAIVGMTGLGKTTLARKLWSDSQITDKFCKNIWVSVGQSNDLKNMLFVILKSSTVPNEEFRCNGENELAKLIAKFVTEQDMRCLVVLDNVCGSGLVNFFKNVLPENNKGHRILMTTRRRDVAASCASKEPYHLKFLDGEDSFRLLEKIVFDNGIRHRKDELVEVGKSIASKCGGLPLAIEVIAGALKKVDQSAYYWKRVENNFWQCVVRENDTSSCW…	CC-NLR	CNL	Solanum lycopersicum	-	-	-	Helper	1	0.59	0.62	0.67	1	0.68	0.7	0.7
NbNRC4c	QER78241	881	MADAVVNFLVENLLQLLTDNVKLIGSAKGELENLLKEVQHLKGFLDDAAKLPSDSEQWKVLVEEIQKTVHTAEDAVDKFVVQAKLHKEKNKMARILDVGHLATVRNLAAEVKGIHDQVKELRLNNQALQARPTLELPKKGSSETTQQGPALEDDEVVGFDEEANKVINRLVKESKDLDIIPVVGMPGLGKTTLARKIYKDPKLSYEFFGVHWVYVGQSYKIKDVFLNILKFFTRRTEDYQHEDVDALAKVIAGFINKGGRCLICLDDVWETKVIDYVKTIFPENEKGHRVMMTTRNKVLATYANSDPHDLKFLTPKESFELLVKRVFGKKPCPKDLVGHGESIAGKCGGVPLAVVVIAGALRGRPNTSDWIRVERNVVQHLYTNSEESCLKFVEMSYDH…	MADAVVNFLVENLLQLLTDNVKLIGSAKGELENLLKEVQHLKGFLDDAAKLPSDSEQWKVLVEEIQKTVHTAEDAVDKFVVQAKLHKEKNKMARILDVGHLATVRNLAAEVKGIHDQVKELRLNNQALQARPTLELPKKGSSETTQQGPALEDDEVVGFDEEANKVINRLVKESKDLDIIPVVGMPGLGKTTLARKIYKDPKLSYEFFGVHWVYVGQSYKIKDVFLNILKFFTRRTEDYQHEDVDALAKVIAGFINKGGRCLICLDDVWETKVIDYVKTIFPENEKGHRVMMTTRNKVLATYANSDPHDLKFLTPKESFELLVKRVFGKKPCPKDLVGHGESIAGKCGGVPLAVVVIAGALRGRPNTSDWIRVERNVVQHLYTNSEESCLKFVEMSYDH…	CC-NLR	CNL	Nicotiana benthamiana	-	-	-	Helper	1	0.52	0.55	0.74	11	0.65	0.67	0.75

### Sheet: 4. cryo-EM Benchmark
Gene	Gene ID	Length	Sequence	Modeled sequence	Class	Domain	Host species	Pathogen	Avr	Avr ID	Notes	PDB	AF3 Model	Pentamer ipTM	Pentamer pTM	Pentamer Chain pTM	Hexamer ipTM	Hexamer pTM	Hexamer Chain pTM	RMSD	RMSD (pruned)	No. atom pairs	No. atom pairs after pruning
NbNRC2a	ALQ52761	886	MANVAVEFLVQNLMQLLRDNAELIVGVKDSAESLLQDLNDFNAFLKQTAKSRTENDVHKELVKKIKTVVNSAEDAIDKFVIEAKLHKDKGVGRFVDVKHYKRVYDVAGEIKTIRDKVKEIRLNNALDLQALQDEDQSAKGVQERKPPVVEEDDVVGFEEEADKVINRLLGGSSGLEVVPVVGMPGLGKTTLANKIYKHPDIGYQFFTRIWVYVSQSYRRRELFLNIISKFTRNTKQYHDMCEEDLADEIEDFLGKGGKYLIVLDDVWSPDAWERIRIAFPNNNKSNRILLTTRDSKVAKQCKQCIGIPHDLKFLTEDESWILLEKKVFHKDKCPPELELSGKSIAKKCNGLPLAIVVIAGALIGKGKTSREWKQVDESVGEHLINKDQPENCNKLVQLS…	MANVAVEFLVQNLMQLLRDNAELIVGVKDSAESLLQDLNDFNAFLKQTAKSRTENDVHKELVKKIKTVVNSAEDAIDKFVIEAKLHKDKGVGRFVDVKHYKRVYDVAGEIKTIRDKVKEIRLNNALDLQALQDEDQSAKGVQERKPPVVEEDDVVGFEEEADKVINRLLGGSSGLEVVPVVGMPGLGKTTLANKIYKHPDIGYQFFTRIWVYVSQSYRRRELFLNIISKFTRNTKQYHDMCEEDLADEIEDFLGKGGKYLIVLDDVWSPDAWERIRIAFPNNNKSNRILLTTRDSKVAKQCKQCIGIPHDLKFLTEDESWILLEKKVFHKDKCPPELELSGKSIAKKCNGLPLAIVVIAGALIGKGKTSREWKQVDESVGEHLINKDQPENCNKLVQLS…	CC-NLR	CNL	Nicotiana benthamiana	-	-	-	Helper	9FP6	Yes	0.66	0.69	0.79	0.71	0.73	0.78	1.72	0.939	407	391
AtZAR1	NP_190664	852	MVDAVVTVFLEKTLNILEEKGRTVSDYRKQLEDLQSELKYMQSFLKDAERQKRTNETLRTLVADLRELVYEAEDILVDCQLADGDDGNEQRSSNAWLSRLHPARVPLQYKKSKRLQEINERITKIKSQVEPYFEFITPSNVGRDNGTDRWSSPVYDHTQVVGLEGDKRKIKEWLFRSNDSQLLIMAFVGMGGLGKTTIAQEVFNDKEIEHRFERRIWVSVSQTFTEEQIMRSILRNLGDASVGDDIGTLLRKIQQYLLGKRYLIVMDDVWDKNLSWWDKIYQGLPRGQGGSVIVTTRSESVAKRVQARDDKTHRPELLSPDNSWLLFCNVAFAANDGTCERPELEDVGKEIVTKCKGLPLTIKAVGGLLLCKDHVYHEWRRIAEHFQDELRGNTSETDN…	MVDAVVTVFLEKTLNILEEKGRTVSDYRKQLEDLQSELKYMQSFLKDAERQKRTNETLRTLVADLRELVYEAEDILVDCQLADGDDGNEQRSSNAWLSRLHPARVPLQYKKSKRLQEINERITKIKSQVEPYFEFITPSNVGRDNGTDRWSSPVYDHTQVVGLEGDKRKIKEWLFRSNDSQLLIMAFVGMGGLGKTTIAQEVFNDKEIEHRFERRIWVSVSQTFTEEQIMRSILRNLGDASVGDDIGTLLRKIQQYLLGKRYLIVMDDVWDKNLSWWDKIYQGLPRGQGGSVIVTTRSESVAKRVQARDDKTHRPELLSPDNSWLLFCNVAFAANDGTCERPELEDVGKEIVTKCKGLPLTIKAVGGLLLCKDHVYHEWRRIAEHFQDELRGNTSETDN…	CC-NLR	CNL	Arabidopsis thaliana	Pseudomonas|Pseudomonas|Pseudomonas|Pseudomonas|Pseudomonas|Xanthomonas campestris	HopO|HopX|HopBA1|HopZ1a|HopF2a|AvrAc	|CZT30772|ADQ74895|ABK13738|EGH71386|AFP74845	-	6J5T	Yes	0.63	0.65	0.71	0.61	0.63	0.63	1.511	1.015	467	415
Sr35	AGP75918	919	MEIAMGAIGSLLPKLGELLIGEITLEKKVRKGIESLITELKLMQAVLSKVSKVPADQLDEGVKIWAGNVKELSYQMEDIVDAFMVRVGDGGESTNPKNRVKKILKKVKKLFKNGKDLHRISAALEEVVLQAKQLAELRQRYEQEMRDTSANTSVDPRMMALYTDVTELVGIEETRDKLINMLTEGDDWSKHPLKTISIVGFGGLGKTTLAKAAYDKIKVQFDCGAFVSVSRNPEMKKVLKDILYGLDKVKYENIHNAARDEKYLIDDIIEFLNDKRYLIVIDDIWNEKAWELIKCAFSKKSPGSRLITTTRNVSVSEACCSSEDDIYRMEPLSNDVSRTLFCKRIFSQEEGCPQELLKVSEEILKKCGGVPLAIITIASLLANKGHIKAKDEWYALLSS…	MEIAMGAIGSLLPKLGELLIGEITLEKKVRKGIESLITELKLMQAVLSKVSKVPADQLDEGVKIWAGNVKELSYQMEDIVDAFMVRVGDGGESTNPKNRVKKILKKVKKLFKNGKDLHRISAALEEVVLQAKQLAELRQRYEQEMRDTSANTSVDPRMMALYTDVTELVGIEETRDKLINMLTEGDDWSKHPLKTISIVGFGGLGKTTLAKAAYDKIKVQFDCGAFVSVSRNPEMKKVLKDILYGLDKVKYENIHNAARDEKYLIDDIIEFLNDKRYLIVIDDIWNEKAWELIKCAFSKKSPGSRLITTTRNVSVSEACCSSEDDIYRMEPLSNDVSRTLFCKRIFSQEEGCPQELLKVSEEILKKCGGVPLAIITIASLLANKGHIKAKDEWYALLSS…	CC-NLR	CNL	Triticum monococcum subsp. monococcum	Puccinia graminis f. sp. tritici	AvrSr35	AUI41041	-	7xe0	Yes	0.64	0.67	0.73	0.64	0.66	0.71	1.76	1.14	470	397

### Sheet: 5. CC-types NLRs
Gene	Gene PMID	Gene ID	Length (AA)	Sequence	Modeled sequence	Class	Domain	Host species	Pathogen	Avr	Avr ID	Avr PMID	Notes	AF3 model	Pentamer seed	Pentamer ipTM	Pentamer pTM	Pentamer Chain pTM	Hexamer seed	Hexamer ipTM	Hexamer pTM	Hexamer Chain pTM
Rpi-blb1	14675451//12872003	AAR29069	970	MAEAFIQVLLDNLTSFLKGELVLLFGFQDEFQRLSSMFSTIQAVLEDAQEKQLNNKPLENWLQKLNAATYEVDDILDEYKTKATRFSQSEYGRYHPKVIPFRHKVGKRMDQVMKKLKAIAEERKNFHLHEKIVERQAVRRETGSVLTEPQVYGRDKEKDEIVKILINNVSDAQHLSVLPILGMGGLGKTTLAQMVFNDQRVTEHFHSKIWICVSEDFDEKRLIKAIVESIEGRPLLGEMDLAPLQKKLQELLNGKRYLLVLDDVWNEDQQKWANLRAVLKVGASGASVLTTTRLEKVGSIMGTLQPYELSNLSQEDCWLLFMQRAFGHQEEINPNLVAIGKEIVKKSGGVPLAAKTLGGILCFKREERAWEHVRDSPIWNLPQDESSILPALRLSYHQL…	MAEAFIQVLLDNLTSFLKGELVLLFGFQDEFQRLSSMFSTIQAVLEDAQEKQLNNKPLENWLQKLNAATYEVDDILDEYKTKATRFSQSEYGRYHPKVIPFRHKVGKRMDQVMKKLKAIAEERKNFHLHEKIVERQAVRRETGSVLTEPQVYGRDKEKDEIVKILINNVSDAQHLSVLPILGMGGLGKTTLAQMVFNDQRVTEHFHSKIWICVSEDFDEKRLIKAIVESIEGRPLLGEMDLAPLQKKLQELLNGKRYLLVLDDVWNEDQQKWANLRAVLKVGASGASVLTTTRLEKVGSIMGTLQPYELSNLSQEDCWLLFMQRAFGHQEEINPNLVAIGKEIVKKSGGVPLAAKTLGGILCFKREERAWEHVRDSPIWNLPQDESSILPALRLSYHQL…	CC-NLR	CNL	Solanum bulbocastanum	Phytophthora infestans	Avrblb1	AKS48956	18682852	-	Yes	1	0.73	0.75	0.78	1	0.71	0.73	0.75
Rpm1	7638602	NP_187360	926	MASATVDFGIGRILSVLENETLLLSGVHGEIDKMKKELLIMKSFLEDTHKHGGNGSTTTTTQLFQTFVANTRDLAYQIEDILDEFGYHIHGYRSCAKIWRAFHFPRYMWARHSIAQKLGMVNVMIQSISDSMKRYYHSENYQAALLPPIDDGDAKWVNNISESSLFFSENSLVGIDAPKGKLIGRLLSPEPQRIVVAVVGMGGSGKTTLSANIFKSQSVRRHFESYAWVTISKSYVIEDVFRTMIKEFYKEADTQIPAELYSLGYRELVEKLVEYLQSKRYIVVLDDVWTTGLWREISIALPDGIYGSRVMMTTRDMNVASFPYGIGSTKHEIELLKEDEAWVLFSNKAFPASLEQCRTQNLEPIARKLVERCQGLPLAIASLGSMMSTKKFESEWKKV…	MASATVDFGIGRILSVLENETLLLSGVHGEIDKMKKELLIMKSFLEDTHKHGGNGSTTTTTQLFQTFVANTRDLAYQIEDILDEFGYHIHGYRSCAKIWRAFHFPRYMWARHSIAQKLGMVNVMIQSISDSMKRYYHSENYQAALLPPIDDGDAKWVNNISESSLFFSENSLVGIDAPKGKLIGRLLSPEPQRIVVAVVGMGGSGKTTLSANIFKSQSVRRHFESYAWVTISKSYVIEDVFRTMIKEFYKEADTQIPAELYSLGYRELVEKLVEYLQSKRYIVVLDDVWTTGLWREISIALPDGIYGSRVMMTTRDMNVASFPYGIGSTKHEIELLKEDEAWVLFSNKAFPASLEQCRTQNLEPIARKLVERCQGLPLAIASLGSMMSTKKFESEWKKV…	CC-NLR	CNL	Arabidopsis thaliana	Pseudomonas syringae	AvrB|AvrRpm1	AVRB_PSESG|AF359557_4	7638602	-	Yes	1	0.7	0.72	0.78	1	0.72	0.74	0.79
Pm2a	27795210	CZT14023	1277	MAASAALVFAGKSVATSAISFLVNKAFSYIDEYCKSENMDELKNRLLRAMPHIQAVFDVVNPELVREQSSGLDAWLWQLRDAVEAAEDAIDELEYYELEEKAKDQKVSEWGSPLGKMKHKFVRSFGPAINKTIKKISHRDTLKRLMKSVDDLDKAAVGVSDFLKLTDHLSGGSSTSSQQLMDNDRQTSSTSSATNFVGREKEKEQIIGWLANTSDELGETMVIKTNSIPIISVIGHGGMGKTALAQSICGQDEVVKHFKVIWTTISTSFDATSVTSKILEDATRVKPSSDHLEPLQRDLKEKLASINFLLVLDDVWEDKKRDEWEKLFAPLKELNTTGSKILLTTRMQSVADMAAKVMGVERDKFLTLQGLEDDKNLKLFGHHAFSGLNPRDDAYLMLI…		CC-NLR	CNL	Triticum aestivum	Blumeria graminis f. sp. tritici|Blumeria graminis f. sp. secalis|Blumeria graminis f. sp. triticale|Blumeria graminis f. sp. tritici|Blumeria graminis f. sp. tritici	AvrPm2|BgsE-5845|BgtriticaleE-5845|BgtE-5843|AvrPm2-H1|AvrPm2-H2	APO13050|||APO13052|QSI99326|QSI99325	27935041|27935041|27935041|33629439|33629439|33629439	-	Yes	1	0.71	0.73	0.74	1	0.7	0.72	0.71
Hrt1	10810142	AF234174_1	909	MAEAFVSFGLEKLWDLLSRESERLQGIDEQLDGLKRQLRSLQSLLKDADAKKHGSDRVRNFLEDVKDLVFDAEDIIESYVLNKLRGEEKGIKKHVRRLACFLTDRHKVASDIEGITKRISEVIGEMQSLGIQQQIIDGGRSLSLQERQRVQREIRQTYPDSSESDLVGVEQSVTELVCHLVENDVHQVVSIAGMGGIGKTTLARQVFHHDLVRRHFDGFAWVCVSQQFTQKHVWQRILQELQPHDGDILQMDESALQPKLFQLLETGRYLLVLDDVWKKEDWDRIKAVFPRKRGWKMLLTSRNEGVGIHADPTCLTFRASILNPEESWKLCERIVFPRRDETEVRLDEEMEAMGKEMVTHCGGLPLAVKVLGGLLANKHTVPEWKRVSDNIGSQIVGGS…	MAEAFVSFGLEKLWDLLSRESERLQGIDEQLDGLKRQLRSLQSLLKDADAKKHGSDRVRNFLEDVKDLVFDAEDIIESYVLNKLRGEEKGIKKHVRRLACFLTDRHKVASDIEGITKRISEVIGEMQSLGIQQQIIDGGRSLSLQERQRVQREIRQTYPDSSESDLVGVEQSVTELVCHLVENDVHQVVSIAGMGGIGKTTLARQVFHHDLVRRHFDGFAWVCVSQQFTQKHVWQRILQELQPHDGDILQMDESALQPKLFQLLETGRYLLVLDDVWKKEDWDRIKAVFPRKRGWKMLLTSRNEGVGIHADPTCLTFRASILNPEESWKLCERIVFPRRDETEVRLDEEMEAMGKEMVTHCGGLPLAVKVLGGLLANKHTVPEWKRVSDNIGSQIVGGS…	CC-NLR	CNL	Arabidopsis thaliana	Turnip crinkle virus (TCV)	Coat protein	MULTISPECIES	10810142	-	Yes	1	0.62	0.64	0.71	1	0.7	0.72	0.73
Rz2	28585529	AYH98779	1163	MDVVGTALSAAQSLFAALQSSELKEILSIFGYKSRLDDLQRTVSTINAVFRDAETKQELTHEAQHWLEELKDAVFEADDLFDEFVTLAEQKQLVEAGGSLSKKMRQFFSDSNPLGIAYRMSRGVKKIKKKLDAIAYNHQFSFKIDLEPMKERRLETGSVVNAGDIIGREDDLEKIVGLLLDSNIQRDVSFLTIVGMGGLGKTALAQLVYNDPRVRTAFPLRCWNCVSDQDQKQLDVKEILGKILATATGKNHEGSTMDQVQTQLREQLCGKRYLLVLDDVWNENPNQLRDLVEFFMGGRSRNWIVVTTRSHETARIIRDGPLHKLQGLSEENSWRLFVRWTFGSVQAKFPNDFIMIARDIVDKCARNPLAIRVVGSLLCGQDKSKWLSFHEIDLGNIRK…	MDVVGTALSAAQSLFAALQSSELKEILSIFGYKSRLDDLQRTVSTINAVFRDAETKQELTHEAQHWLEELKDAVFEADDLFDEFVTLAEQKQLVEAGGSLSKKMRQFFSDSNPLGIAYRMSRGVKKIKKKLDAIAYNHQFSFKIDLEPMKERRLETGSVVNAGDIIGREDDLEKIVGLLLDSNIQRDVSFLTIVGMGGLGKTALAQLVYNDPRVRTAFPLRCWNCVSDQDQKQLDVKEILGKILATATGKNHEGSTMDQVQTQLREQLCGKRYLLVLDDVWNENPNQLRDLVEFFMGGRSRNWIVVTTRSHETARIIRDGPLHKLQGLSEENSWRLFVRWTFGSVQAKFPNDFIMIARDIVDKCARNPLAIRVVGSLLCGQDKSKWLSFHEIDLGNIRK…	CC-NLR	CNL	Beta vulgaris subsp. maritima	Beet necrotic yellow vein virus (BNYVV)	TGB	MULTISPECIES	33951264	-	Yes	1	0.62	0.65	0.74	1	0.6	0.62	0.71
Ptr1	32391580	Solyd04g059470	823	MAESFLFNIIERVLAKVSSIAVYEISLAWNVKTELRKLQSTLSTIKAVLLDANEQKAKNHEVRDWLEKLRDVVYDVDDLMDDLSTQLLLQMHFQKSFRKKVRRFFSSSNPIIYRFKIGRKVKEIRELLNEIADDRRNFHFTEHTYVIPAENTSREQTHSFVRASDIIGRDDDQENIVKQLIDSHDEENISVIPIVGLGGLGKTTLVKLVYNNNRVVQNFDLRMWVSISEDFSLSKVIEKILRSATGESFDHLDMDQLQCCLGEVLQQKRYLLVLDDVWNEDQHKWTDLRELLMNCSRGSKIVVTTRSKMVALITGTVPPYYLGGLANDDCLSLFLKCAFGGQDNLFPNLVEIGKEIVKKCGGVPLAVKTLGRLLYMKTDENEWLQIRDNEIWEIEQNKS…	MAESFLFNIIERVLAKVSSIAVYEISLAWNVKTELRKLQSTLSTIKAVLLDANEQKAKNHEVRDWLEKLRDVVYDVDDLMDDLSTQLLLQMHFQKSFRKKVRRFFSSSNPIIYRFKIGRKVKEIRELLNEIADDRRNFHFTEHTYVIPAENTSREQTHSFVRASDIIGRDDDQENIVKQLIDSHDEENISVIPIVGLGGLGKTTLVKLVYNNNRVVQNFDLRMWVSISEDFSLSKVIEKILRSATGESFDHLDMDQLQCCLGEVLQQKRYLLVLDDVWNEDQHKWTDLRELLMNCSRGSKIVVTTRSKMVALITGTVPPYYLGGLANDDCLSLFLKCAFGGQDNLFPNLVEIGKEIVKKCGGVPLAVKTLGRLLYMKTDENEWLQIRDNEIWEIEQNKS…	CC-NLR	CNL	Solanum lycopersicoides	Pseudomonas syringae|Ralstonia pseudosolanacearum	AvrRpt2|RipBN	ARPT2_PSEUB|	30785360	-	Yes	1	0.62	0.65	0.73	1	0.66	0.67	0.71
R3a	15807786	AAW48299	1282	MEIGLAVGGAFLSSALNVLFDRLAPHGDLLNMFQKHKDHVKLLKKLEDILLGLQIVLSDAENKQASNRHVSQWFNKLQNAVDGAENLIEQVNYEALRLKVEGQHQNLAETSNQQVSDLNLCFSDDFFLNIKDKLEETIETLEVLEKQIGRLGLKEHFGSTKQETRTPSTSLVDDSDIFGRQNDIEDLIDRLLSEDASGKKRTVVPIVGMGGLGKTTLAKAVYNDERVQIHFGLKAWFCVSEAFDAFRITKGLLQEIGSFDLKADDNLNQLQVKLKERLKGKKFLIVLDDVWNDNYNKWDELRNVFVQGDIGSKIIVTTRKESVALMMGNEQISMDNLSTESSWSLFKTHAFENMGPMGHPELEEVGKQIAAKCKGLPLALKTLAGMLRSKSEVEEWKRI…	MEIGLAVGGAFLSSALNVLFDRLAPHGDLLNMFQKHKDHVKLLKKLEDILLGLQIVLSDAENKQASNRHVSQWFNKLQNAVDGAENLIEQVNYEALRLKVEGQHQNLAETSNQQVSDLNLCFSDDFFLNIKDKLEETIETLEVLEKQIGRLGLKEHFGSTKQETRTPSTSLVDDSDIFGRQNDIEDLIDRLLSEDASGKKRTVVPIVGMGGLGKTTLAKAVYNDERVQIHFGLKAWFCVSEAFDAFRITKGLLQEIGSFDLKADDNLNQLQVKLKERLKGKKFLIVLDDVWNDNYNKWDELRNVFVQGDIGSKIIVTTRKESVALMMGNEQISMDNLSTESSWSLFKTHAFENMGPMGHPELEEVGKQIAAKCKGLPLALKTLAGMLRSKSEVEEWKRI…	CC-NLR	CNL	Solanum tuberosum	Phytophthora infestans	Avr3a	AGV54932	15894622	-	Yes	1	0.6	0.63	0.7	1	0.59	0.61	0.67
Pit	18808453	BAH20862	989	MGTVLDALAWKFLEKLGQLIEDEVIMTLSVKRGIESLKKNLEFFNAVHEDAEALAMEDPGIDSWWKNMRDVMFDVDDIVDLFMVHSQKLLLPPRPVCCNQPLFSSFAKFSFDHMIAKRIDNINEKFEEIKMNKEMFGLERTNRQQIQITIVDRSQTSPVDELEVVGEDIRRAIDDMVKMIVSSNYNESRSTVFGIQGMGGIGKTTLAQKIYNEQRIREKFQVHIWLCISQNYTETSLLKQAIRMAGGICDQLETKTELLPLLVDTIRGKSVFLVLDDVWKSDVWIDLLRLPFLRGLNSHILVTSRNLDVLVEMHATYTHKVNKMNDCDGLELLMKMSLGPYEQSREFSGVGYQIVKKCDGLPLAIKVVAGVLSTKRTRAEWESIRDSKWSIHGLPRELG…	MGTVLDALAWKFLEKLGQLIEDEVIMTLSVKRGIESLKKNLEFFNAVHEDAEALAMEDPGIDSWWKNMRDVMFDVDDIVDLFMVHSQKLLLPPRPVCCNQPLFSSFAKFSFDHMIAKRIDNINEKFEEIKMNKEMFGLERTNRQQIQITIVDRSQTSPVDELEVVGEDIRRAIDDMVKMIVSSNYNESRSTVFGIQGMGGIGKTTLAQKIYNEQRIREKFQVHIWLCISQNYTETSLLKQAIRMAGGICDQLETKTELLPLLVDTIRGKSVFLVLDDVWKSDVWIDLLRLPFLRGLNSHILVTSRNLDVLVEMHATYTHKVNKMNDCDGLELLMKMSLGPYEQSREFSGVGYQIVKKCDGLPLAIKVVAGVLSTKRTRAEWESIRDSKWSIHGLPRELG…	CC-NLR	CNL	Oryza sativa Japonica Group	Magnaporthe oryzae	-	-	-	-	Yes	1	0.67	0.7	0.77	1	0.66	0.68	0.73
Rps2	7923358//8091210	NP_194339	909	MDFISSLIVGCAQVLCESMNMAERRGHKTDLRQAITDLETAIGDLKAIRDDLTLRIQQDGLEGRSCSNRAREWLSAVQVTETKTALLLVRFRRREQRTRMRRRYLSCFGCADYKLCKKVSAILKSIGELRERSEAIKTDGGSIQVTCREIPIKSVVGNTTMMEQVLEFLSEEEERGIIGVYGPGGVGKTTLMQSINNELITKGHQYDVLIWVQMSREFGECTIQQAVGARLGLSWDEKETGENRALKIYRALRQKRFLLLLDDVWEEIDLEKTGVPRPDRENKCKVMFTTRSIALCNNMGAEYKLRVEFLEKKHAWELFCSKVWRKDLLESSSIRRLAEIIVSKCGGLPLALITLGGAMAHRETEEEWIHASEVLTRFPAEMKGMNYVFALLKFSYDNL…	MDFISSLIVGCAQVLCESMNMAERRGHKTDLRQAITDLETAIGDLKAIRDDLTLRIQQDGLEGRSCSNRAREWLSAVQVTETKTALLLVRFRRREQRTRMRRRYLSCFGCADYKLCKKVSAILKSIGELRERSEAIKTDGGSIQVTCREIPIKSVVGNTTMMEQVLEFLSEEEERGIIGVYGPGGVGKTTLMQSINNELITKGHQYDVLIWVQMSREFGECTIQQAVGARLGLSWDEKETGENRALKIYRALRQKRFLLLLDDVWEEIDLEKTGVPRPDRENKCKVMFTTRSIALCNNMGAEYKLRVEFLEKKHAWELFCSKVWRKDLLESSSIRRLAEIIVSKCGGLPLALITLGGAMAHRETEEEWIHASEVLTRFPAEMKGMNYVFALLKFSYDNL…	CCG10-NLR	NL	Arabidopsis thaliana	Pseudomonas syringae	AvrRpt2|AvrRpm1	ARPT2_PSEUB|AF359557_4	8335641|18980653	-	Yes	1	0.41	0.46	0.6	1	0.48	0.51	0.6
Rps5	9724691	NP_001184970	889	MGGCFSVSLPCDQVVSQFSQLLCVRGSYIHNLSKNLASLQKAMRMLKARQYDVIRRLETEEFTGRQQRLSQVQVWLTSVLIIQNQFNDLLRSNEVELQRLCLCGFCSKDLKLSYRYGKRVIMMLKEVESLSSQGFFDVVSEATPFADVDEIPFQPTIVGQEIMLEKAWNRLMEDGSGILGLYGMGGVGKTTLLTKINNKFSKIDDRFDVVIWVVVSRSSTVRKIQRDIAEKVGLGGMEWSEKNDNQIAVDIHNVLRRRKFVLLLDDIWEKVNLKAVGVPYPSKDNGCKVAFTTRSRDVCGRMGVDDPMEVSCLQPEESWDLFQMKVGKNTLGSHPDIPGLARKVARKCRGLPLALNVIGEAMACKRTVHEWCHAIDVLTSSAIDFSGMEDEILHVLKYS…	MGGCFSVSLPCDQVVSQFSQLLCVRGSYIHNLSKNLASLQKAMRMLKARQYDVIRRLETEEFTGRQQRLSQVQVWLTSVLIIQNQFNDLLRSNEVELQRLCLCGFCSKDLKLSYRYGKRVIMMLKEVESLSSQGFFDVVSEATPFADVDEIPFQPTIVGQEIMLEKAWNRLMEDGSGILGLYGMGGVGKTTLLTKINNKFSKIDDRFDVVIWVVVSRSSTVRKIQRDIAEKVGLGGMEWSEKNDNQIAVDIHNVLRRRKFVLLLDDIWEKVNLKAVGVPYPSKDNGCKVAFTTRSRDVCGRMGVDDPMEVSCLQPEESWDLFQMKVGKNTLGSHPDIPGLARKVARKCRGLPLALNVIGEAMACKRTVHEWCHAIDVLTSSAIDFSGMEDEILHVLKYS…	CCG10-NLR	NL	Arabidopsis thaliana	Pseudomonas savastanoi	AvrPphB	AVRP3_PSESH	8589418	-	Yes	1	0.58	0.6	0.67	1	0.7	0.72	0.74
RGC2B	11952128	AAD03156	1810	MSDPTGIAGAIINPIAQTALVPVTDHVGYMISCRKYVRVMQMKMTELNTSRISVEEHISRNTRNHLQIPSQTKEWLDQVEGIRANVENFPIDVITCCSLRIRHKLGQKAFKITEQIESLTRQLSLISWTDDPVPLGRVGSMNASTSASLSDDFPSREKTFTQALKALEPNQKFHMVALCGMGGVGKTRMMQRLKKAAEEKKLFNYIVGAVIGEKTDPFAIQEAIADYLGIQLNEKTKPARADKLREWFKKNSDGGKTKFLIVLDDVWQLVDLEDIGLSPFPNQGVDFKVLLTSRDSQVCTMMGVEANSIINVGLLTEAEAQSLFQQFVETSEPELQKIGEDIVRKCCGLPIAIKTMACTLRNKRKDAWKDALSRIEHYDIHNVAPKVFETSYHNLQEEE…	MSDPTGIAGAIINPIAQTALVPVTDHVGYMISCRKYVRVMQMKMTELNTSRISVEEHISRNTRNHLQIPSQTKEWLDQVEGIRANVENFPIDVITCCSLRIRHKLGQKAFKITEQIESLTRQLSLISWTDDPVPLGRVGSMNASTSASLSDDFPSREKTFTQALKALEPNQKFHMVALCGMGGVGKTRMMQRLKKAAEEKKLFNYIVGAVIGEKTDPFAIQEAIADYLGIQLNEKTKPARADKLREWFKKNSDGGKTKFLIVLDDVWQLVDLEDIGLSPFPNQGVDFKVLLTSRDSQVCTMMGVEANSIINVGLLTEAEAQSLFQQFVETSEPELQKIGEDIVRKCCGLPIAIKTMACTLRNKRKDAWKDALSRIEHYDIHNVAPKVFETSYHNLQEEE…	CCG10-NLR	NL	Lactuca sativa	Oomycete	Bremia lactucae	-	-	-	Yes	1	0.69	0.71	0.75	1	0.69	0.71	0.72
Pvr4	27612097	ANZ78204	1745	MEIVTAILSPVAEHLMILPVARQIGYLFYYRRNIRSLENENKKLEGIRSGVQHRKDAEWRNLQVMPPHVENWLKDVNETTAEVAVLLRRRAEVERGCFYGWCPNLKSRHSLSRKAKKIEQAMIGLQDEGTRYAPSSCPAPLAVTVIHSDEFDSRKQKEEEVMTALKDEGITIVGICGMGGVGKTTLAEKVRARAKQERLFDYVVVLTISQQQPDIKKIQREIAEGVGLSLEGDDLLERGDRLRSRLMQKDSRVLVILDDVWKKVDLKRVGIPSGSDRNYWCKVILTTRLRDVCDDMEAKKKVHVEILCENEAWLLFRQKAGNSADDLSLPDIAEAVAKECKGLPLAIVTVAGALKGKTKRSWEDALLELKKAAPRNIRGVLADVYQPLKISYNHLGSDE…	MEIVTAILSPVAEHLMILPVARQIGYLFYYRRNIRSLENENKKLEGIRSGVQHRKDAEWRNLQVMPPHVENWLKDVNETTAEVAVLLRRRAEVERGCFYGWCPNLKSRHSLSRKAKKIEQAMIGLQDEGTRYAPSSCPAPLAVTVIHSDEFDSRKQKEEEVMTALKDEGITIVGICGMGGVGKTTLAEKVRARAKQERLFDYVVVLTISQQQPDIKKIQREIAEGVGLSLEGDDLLERGDRLRSRLMQKDSRVLVILDDVWKKVDLKRVGIPSGSDRNYWCKVILTTRLRDVCDDMEAKKKVHVEILCENEAWLLFRQKAGNSADDLSLPDIAEAVAKECKGLPLAIVTVAGALKGKTKRSWEDALLELKKAAPRNIRGVLADVYQPLKISYNHLGSDE…	CCG10-NLR	NL	Capsicum annuum	Potato virus Y (PVY)|Pepper mottle virus (PepMoV)|Pepper severe mosaic virus (PepSMV)	NIb	MULTISPECIES	25760376	-	Yes	1	0.67	0.7	0.76	1	0.68	0.7	0.75
Vat	25283874	AIU36098	1467	MDILISVTAKIAEYTVEPVGRQLGYVFFIRSNFQKLKTQVEKLKITRESVQHKIHSARRNAEDIKPAVEEWLKKVDDFVRESDEILANEGGHGGLCSTYLVQRHKLSRKASKMVDEVLEMKNEGESFDMVSYKSVIPSVDCSLPKVPDFLDFESRKSIMEQIMDALSDGNVHRIGVYGMGGVGKTMLVKDILRKIVESKKPFDEVVTSTISQTPDFRSIQGQLADKLGLKFEQETIEGRATILRKRLKMERSILVVLDDVWEYIDLETIGIPSVEDHTGCKILFTTRIKHLISNQMCANKIFEIKVLGKDESWNLFKAMAGDIVDASDLKPIAIRIVRECAGLPIAITTVAKALRNKPSDIWNDALDQLKTVDVGMANIGEMEKKVYLSLKLSYDCLGY…	MDILISVTAKIAEYTVEPVGRQLGYVFFIRSNFQKLKTQVEKLKITRESVQHKIHSARRNAEDIKPAVEEWLKKVDDFVRESDEILANEGGHGGLCSTYLVQRHKLSRKASKMVDEVLEMKNEGESFDMVSYKSVIPSVDCSLPKVPDFLDFESRKSIMEQIMDALSDGNVHRIGVYGMGGVGKTMLVKDILRKIVESKKPFDEVVTSTISQTPDFRSIQGQLADKLGLKFEQETIEGRATILRKRLKMERSILVVLDDVWEYIDLETIGIPSVEDHTGCKILFTTRIKHLISNQMCANKIFEIKVLGKDESWNLFKAMAGDIVDASDLKPIAIRIVRECAGLPIAITTVAKALRNKPSDIWNDALDQLKTVDVGMANIGEMEKKVYLSLKLSYDCLGY…	CCG10-NLR	NL	Cucumis melo	Aphis gossypii	-	-	-	-	Yes	1	0.65	0.68	0.71	1	0.65	0.67	0.7
Rsv3	29080441	ATQ64322	1295	MGDIVLSIVAKLAEYTVGPILDHARYLCCFNNIAGNLPNAKEELELTRNSVKERVEEAIMRTEIIEPAVEKWLKDVEKVLEEVHMLQGRISEVSKSYFRRQFQYFLTKEIARKIEKMAQLNHNSKFEPFSKIAELPGMKYYSSKDFVRFKSRESTYENLLEALKDKSACTIGLVGLGGSGKTTLAKEVGKKAEELKLFEKVVMATVSQTPNITSIQMQIADKLGLKFEEKTEEGRAQRLSERLRTGTTLLILDDVWEKLEFEAIGIPYNENNKGCGVILTTRSREVCISMQCQTIIELNLLAGNEAWDLFKLNANITDESPYALKGVATKIVDECKGLAIAIVTVGSTLKGKTVKEWELALSRLKDSEPLDIPKGLRSPYACLGLSYDNLTNELAKSLF…	MGDIVLSIVAKLAEYTVGPILDHARYLCCFNNIAGNLPNAKEELELTRNSVKERVEEAIMRTEIIEPAVEKWLKDVEKVLEEVHMLQGRISEVSKSYFRRQFQYFLTKEIARKIEKMAQLNHNSKFEPFSKIAELPGMKYYSSKDFVRFKSRESTYENLLEALKDKSACTIGLVGLGGSGKTTLAKEVGKKAEELKLFEKVVMATVSQTPNITSIQMQIADKLGLKFEEKTEEGRAQRLSERLRTGTTLLILDDVWEKLEFEAIGIPYNENNKGCGVILTTRSREVCISMQCQTIIELNLLAGNEAWDLFKLNANITDESPYALKGVATKIVDECKGLAIAIVTVGSTLKGKTVKEWELALSRLKDSEPLDIPKGLRSPYACLGLSYDNLTNELAKSLF…	CCG10-NLR	NL	Glycine max	Soybean mosaic virus (SMV)	-	-	-	-	Yes	1	0.65	0.68	0.75	1	0.64	0.67	0.73
NbNRG1	15916955	AAY54606	850	MAATLLGGAALGPVFDILLKAVLDVGIKIATFRSKFQSLIKTLNDIKPVFDDIERLNKALDGRDYEIEMFKKQLFAGEELVRKCSKTKCYDALKKWNYSRKLTKLENSLVRFCQVHGFIQVCRDSKIILVNVIEHGKKLDQITSMLRGISLRNGSSIGFTNSNGSSGWMNGNSFGSTNGSGFSGWSDVPQFSDSVVGFDLPLQELKVKLLEEKEKVVVLSAPAGCGKTTLAAMLCQEDDIKDKYRDIFFVTVSKKANIKRIVGEIFEMKGYKGPDFASEHAAVCQLNNLLRRSTSQPVLLVLDDVWSESDFVIESFIFQIPGFKILVTSRSVFPKFDTYKLNLLSEKDAKALFYSSAFKDSIPYVQLDLVHKAVRSCCGFPLALKVVGRSLCGQPELIW…	MAATLLGGAALGPVFDILLKAVLDVGIKIATFRSKFQSLIKTLNDIKPVFDDIERLNKALDGRDYEIEMFKKQLFAGEELVRKCSKTKCYDALKKWNYSRKLTKLENSLVRFCQVHGFIQVCRDSKIILVNVIEHGKKLDQITSMLRGISLRNGSSIGFTNSNGSSGWMNGNSFGSTNGSGFSGWSDVPQFSDSVVGFDLPLQELKVKLLEEKEKVVVLSAPAGCGKTTLAAMLCQEDDIKDKYRDIFFVTVSKKANIKRIVGEIFEMKGYKGPDFASEHAAVCQLNNLLRRSTSQPVLLVLDDVWSESDFVIESFIFQIPGFKILVTSRSVFPKFDTYKLNLLSEKDAKALFYSSAFKDSIPYVQLDLVHKAVRSCCGFPLALKVVGRSLCGQPELIW…	CCR-NLR	RNL	Nicotiana benthamiana	-	-	-	-	Helper	Yes	1	0.5	0.5	0.57	11	0.42	0.43	0.53
NbADR1	30582759	g31378	828	MAVTDFFAGEIATELLKHLIAIVRKSTFCRSTAEQLIVDINGLLPIIQEIKQTGVELSQTRQRQLDDFSKILQDGYELAGKVLNSGRWNVYRNLQLARKMERLEKRVGRFMQVTMQAHVLADVHHVRFNMEQRFDVLEHRLKAIKIGVDDGGGGGGCLGKAVKRMEEDEKWFEDSFVNLGAGIELGKRKVKEMLMGKEDRGVFEICGIGGSGKTTLAKEICKDDQVKSYFKDKIFFFTVSQSPNVEQLRKTIWEKISGCNLHGYGRAEILPQWNLQYQWNSNSTVPVLLILDDVWSLSVLEPLILKIPGCKILVVSRIKFPPSVVDCVYDLELLREDEAMSLFCHFAFGHNSIPRGFNHTLVKKVVEECEGLPLALKVIGSSLKGKPEMFWTSAKNRLS…	MAVTDFFAGEIATELLKHLIAIVRKSTFCRSTAEQLIVDINGLLPIIQEIKQTGVELSQTRQRQLDDFSKILQDGYELAGKVLNSGRWNVYRNLQLARKMERLEKRVGRFMQVTMQAHVLADVHHVRFNMEQRFDVLEHRLKAIKIGVDDGGGGGGCLGKAVKRMEEDEKWFEDSFVNLGAGIELGKRKVKEMLMGKEDRGVFEICGIGGSGKTTLAKEICKDDQVKSYFKDKIFFFTVSQSPNVEQLRKTIWEKISGCNLHGYGRAEILPQWNLQYQWNSNSTVPVLLILDDVWSLSVLEPLILKIPGCKILVVSRIKFPPSVVDCVYDLELLREDEAMSLFCHFAFGHNSIPRGFNHTLVKKVVEECEGLPLALKVIGSSLKGKPEMFWTSAKNRLS…	CCR-NLR	RNL	Nicotiana benthamiana	-	-	-	-	Helper	Yes	1	0.58	0.59	0.57	1	0.53	0.58	0.55
