## Supplementary material for "A disease resistance protein triggers oligomerization of its NLR helper into a hexameric resistosome to mediate innate immunity": Movie S1, Data S1, Data S2: Data S2.xlsx

### Sheet: AF3
contacts
1
1
4
4
4
5
5
6
7
8
8
8
10
10
10
11
12
14
14
15
18
18
32
33
36
36
39
40
40
40
43
43
43
44
46
47
47
47
47
50
50
50
54
54
54
55
55
55
56
56
56
56
57
57
57
57
58
60
60
60
60
64
64
114
116
119
119
121
123
124
125
126
126
127
127
129
129
129
130
132
132
132
132
139
145
146
146
148
148
148
148
152
153
219
225
225
228
229
232
234
235
235
235
238
239
239
239
241
243
244
244
244
248
270
273
274
274
274
276
277
299
299
300
300
302
302
302
329
360
363
363
364
364
365
368
370
370
374
374
374
377
377
378
381
381
381
390
390
440
442
443
443
443
444
444
444
448
451
451
452
459
471
473
488

### Sheet: cryo-EM
contacts
36
40
47
50
55
56
60
64
127
129
225
234
239
241
300
363
364
374
451
459
